# Virulence patterns of oat crown rust in Australia - season 2022

**DOI:** 10.1101/2023.09.24.558528

**Authors:** Eva C. Henningsen, David Lewis, Duong T. Nguyen, Jana Sperschneider, Shahryar F. Kianian, Eric Stone, Peter N. Dodds, Melania Figueroa

## Abstract

*Puccinia coronata* f. sp. *avenae* (*Pca*) is an important foliar pathogen of oat which causes crown rust disease. The virulence profile of 48 *Pca* isolates derived from different locations in Australia was characterised using a collection of oat lines often utilised in rust surveys in the USA and Australia. This analysis indicates that *Pca* populations in Eastern Australia are broadly virulent, in contrast to the population in Western Australia (WA). Several oat lines/*Pc* genes are effective against all rust samples collected from WA, suggesting they may provide useful resistance in this region if deployed in combination. We identified 19 lines from the USA oat differential set that display disease resistance to *Pca* in WA, some in agreement with previous rust survey reports. We adopted the 10-letter nomenclature system to define oat crown rust races in Australia and compare the frequency of those virulence traits to published data from the USA. Based on this nomenclature, 42 unique races were detected among the 48 isolates, reflecting the high diversity of virulence phenotypes for *Pca* in Australia. Nevertheless, the *Pca* population in the USA is substantially more broadly virulent than that of Australia. Close examination of resistance profiles for the oat differential set lines after infection with *Pca* supports hypotheses of allelism or redundancy among *Pc* genes or the presence of several resistance genes in some oat differential lines. These findings illustrate the need to deconvolute the oat differential set using molecular tools.
