## Supplementary material for "Virulence patterns of oat crown rust in Australia - season 2022": Table S

### Sheet: Table S1
Table S1. Table of differential lines and cultivars used in this study for pathotyping Puccinia coronata f. sp. avenae.
Oat line	Postulated Pc genes	Source	Source ID	Origin	Type
Pc14 D504	.	USDA-ARS	NA	North America	US differential set
Pc35	.	USDA-ARS	NA	North America	US differential set
Pc36 D515	.	USDA-ARS	NA	North America	US differential set*
Pc38	.	USDA-ARS	NA	North America	US differential set*
Pc39	.	USDA-ARS	NA	North America	US differential set*
Pc40	.	USDA-ARS	NA	North America	US differential set
Pc45	.	USDA-ARS	NA	North America	US differential set
Pc46	.	USDA-ARS	NA	North America	US differential set*
Pc48	.	USDA-ARS	NA	North America	US differential set
Pc50	.	USDA-ARS	NA	North America	US differential set*
Pc51 X434	.	USDA-ARS	NA	North America	US differential set*
Pc52 X421	.	USDA-ARS	NA	North America	US differential set*
Pc53 H441	.	USDA-ARS	NA	North America	US differential set
Pc54	.	USDA-ARS	NA	North America	US differential set
Pc55	.	USDA-ARS	NA	North America	US differential set*
Pc56	.	USDA-ARS	NA	North America	US differential set*
Pc57 D640	.	USDA-ARS	NA	North America	US differential set
Pc58 TAM-O-301	.	USDA-ARS	NA	North America	US differential set*
Pc59 TAM-O-312	.	USDA-ARS	NA	North America	US differential set*
Pc60 COKER227	.	USDA-ARS	NA	North America	US differential set
Pc61 COKER234	.	USDA-ARS	NA	North America	US differential set*
Pc62	.	USDA-ARS	NA	North America	US differential set
Pc63	.	USDA-ARS	NA	North America	US differential set*
Pc64	.	USDA-ARS	NA	North America	US differential set*
Pc67	.	USDA-ARS	NA	North America	US differential set
Pc68	.	USDA-ARS	NA	North America	US differential set*
Pc70 H547	.	USDA-ARS	NA	North America	US differential set
Pc71 Y345	.	USDA-ARS	NA	North America	US differential set*
Pc91 ND894904	.	USDA-ARS	NA	North America	US differential set*
Pc94	.	USDA-ARS	NA	North America	US differential set
Pc96	.	USDA-ARS	NA	North America	US differential set
MARVELOUS	?	USDA-ARS	NA	North America	US differential set
H548	PcH5481	USDA-ARS	NA	North America	US differential set*
IA B605Xsel.	?	USDA-ARS	NA	North America	US differential set
WI X4361-9	PcWIX1, PcWIX21	USDA-ARS	NA	North America	US differential set*
TAM-O-405	?	USDA-ARS	NA	North America	US differential set
Belle	?	USDA-ARS	NA	North America	US differential set
HiFi	Pc91+2	USDA-ARS	NA	North America	US differential set
Leggett	Pc68, Pc943	USDA-ARS	NA	North America	US differential set
Stainless	Pc38, Pc39, Pc68, Pc914	USDA-ARS	NA	North America	US differential set
Swan	?	Australian Grain Genebank	AGG701070OATS2	Australia	Cultivars included in the Australian differential set
Ukraine	Pc3c+Pc4c,Pc6c,Pc95	Australian Grain Genebank	AGG701125OATS1	Australia	Cultivars included in the Australian differential set
Santa Fe	Pc6, Pc7, Pc8, Pc216	Australian Grain Genebank	AGG700978OATS1	Australia	Cultivars included in the Australian differential set
Trispernia	Pc6d7	Australian Grain Genebank	AGG701113OATS1	Australia	Cultivars included in the Australian differential set
Saia	Pc15, Pc16, Pc178	Australian Grain Genebank	AGG700961OATS1	Australia	Cultivars included in the Australian differential set
Cleanleaf	Pc38, Pc39, Pc529	Breeder provided	NA	Australia	Cultivars included in the Australian differential set
Barcoo	Pc39, Pc61, PcBett9	CSIRO - Avena stock	NA	Australia	Cultivars included in the Australian differential set
Volta	Pc50, Pc689	Australian Grain Genebank	AGG704286OATS1	Australia	Cultivars included in the Australian differential set
Gwydir	Pc56+9	CSIRO - Avena stock	NA	Australia	Cultivars included in the Australian differential set
Warrego	Pc61+9	CSIRO - Avena stock	NA	Australia	Cultivars included in the Australian differential set
Culgoa	PcCulgoa10	Australian Grain Genebank	AGG701391OATS1	Australia	Cultivars included in the Australian differential set
Bondvic	?	Australian Grain Genebank	AGG700192OATS1	Australia	Cultivars included in the Australian differential set
X716	?	Australian Grain Genebank	AGG790014OATS1	Australia	Cultivars included in the Australian differential set
X534	?	Australian Grain Genebank	AGG701639OATS1	Australia	Cultivars included in the Australian differential set
Bettong	PcBett9	Australian Grain Genebank	AGG701677OATS2	Australia	Cultivars included in the Australian differential set
Genie	Pc48, Pc569	CSIRO - Avena stock	NA	Australia	Cultivars included in the Australian differential set
Landhafer	Pc4, Pc56	Australian Grain Genebank	AGG700649OATS1	Australia	Cultivars included in the Australian differential set
Period (.) indicates the line name is the same as the Pc gene.
1Bonnett, D. G. 1996. Host–pathogen studies of oat leaf rust in Australia. PhD Thesis, University of Sydney.
2McMullen, M. S., Doehlert, D. C., and Miller, J. D. 2005. Registration of 'HiFi' oat. Crop Sci. 45(4):1664. https://doi.org/10.2135/cropsci2005.003
3Mitchell Fetch, J. W., Duguid, S. D., Brown, P. D., Chong, J., Fetch, T. G., Haber, S. M., Menzies, J. G., Ames, N., Noll, J., Aung, T., and Stadnyk, K. D. 2007. Leggett Oat. Can. J. Plant Sci. 87(3): 509-512. https://doi.org/10.4141/CJPS06030
4Mitchell Fetch, J. W., Brown, P. D., Ames, N., Chong, J., Fetch, T. G. Jr., Haber, S. M., Menzies, J. G., Tekauz, A., Townley-Smith, T. F., and Stadnyk, K. D. 2011. Stainless oat. Can. J. Plant Sci. 91(2): 357-361. https://doi.org/10.4141/CJPS10159
5Weetman, L. M. 1942. Genetic studies in oats of resistance to two physiologic races of crown rust (Abstr.). Phytopathol. 32(19)
6Litzenberger, S. C. 1949. Inheritance of resistance to specific races of crown and stem rust, to Helminthosporium blight and of certain agronomic characters of oats. Res. Bull. Iowa Agric. Home Econ. Exp. Stn. 370, 453–496.
7Finkner, V. C. 1954. Genetic factors governing resistance and susceptibility of oats to Puccinia coronota Corda var. avenae F. and L., Race 57. Iowa Agric. Exp. Stn. Res. Bull. 411, 1039–1063.
8Murphy, H. C., Zillinsky, F. J., Simons, M. D. and Grindeland, R. 1958. Inheritance of seed color and resistance to races of stem and crown rust in Avena strigosa. Agron. J. 50, 539–541.
9Park, R. F. 2013. New oat crown rust pathotype with virulence for Pc91. Cereal Rust Report 11(1). Plant Breeding Institute, University of Sydney.
10Grains Research and Development Corporation. 2016. Oats northern region: GrowNotes™. https://grdc.com.au/__data/assets/pdf_file/0023/238820/grdc-grownotes-oats-northern.pdf.pdf
* Indicates lines from the US differential set which are also included in the Australian differential set

### Sheet: Table S2
Table S2. Numeric infection types for 48 isolates of Puccinia coronata f. sp. avenae across 57 oat lines.
	22WA02-01	22WA09-01	22WA15-01	22WA22-01	22WA25-01	22WA27-01	22WA29-01	22WA30-01	22WA31-01	22WA43-01	22WA45-01	22WA46-01	22WA47-01	22WA50-01	22WA53-01	22WA54-01	22WA55-01	22WA86-01	22WA88-01	22WA89-01	22SA10-01	22SA11-01	22SA12-01	22SA93-01	22VIC01-01	22VIC117-01	22VIC126-01	22VIC128-01	22VIC129-01	22VIC49-01	22VIC67-01	22VIC71-01	22VIC74-01	22NSW103-01	22NSW107-01	22NSW121-01	22NSW123-01	22NSW38-01	22NSW48-01	22NSW75-01	22NSW76-01	22NSW79-01	22NSW84-01	22NSW97-01	22QLD110-01	22QLD114-01	22QLD116-01	22QLD118-01
Pc14	0	0	2	0	0	3	2	3	2	7	6	6	3	7	2	2	2	3	2	3	0	0	0	9	2	0	7	2	1	3	2	0	2	9	5	5	7	7	7	4	2	9	0	4	2	2	9	7
Pc35	5	2	3	0	5	2	6	3	0	4	0	2	3	7	2	7	3	4	2	3	2	2	0	6	0	7	7	7	6	3	2	4	2	7	6	2	7	3	5	3	2	9	3	7	7	3	6	7
Pc36	3	3	4	4	3	6	3	3	2	5	3	2	3	3	2	2	4	3	3	4	3	4	4	6	4	6	6	6	6	4	4	5	4	7	5	2	7	5	4	6	4	9	4	6	6	7	9	7
Pc38	0	2	3	0	3	0	3	0	2	0	3	2	3	3	2	0	4	3	3	3	3	0	3	7	0	9	7	2	7	3	2	3	3	7	2	0	7	7	7	2	2	9	2	2	2	7	9	7
Pc39	4	5	3	0	5	3	4	5	6	2	3	0	3	3	5	5	3	6	6	7	3	3	3	9	2	7	7	2	1	0	2	5	3	7	4	2	9	7	7	5	2	9	3	4	2	9	9	7
Pc40	4	6	4	7	5	3	3	3	5	6	7	7	4	7	5	2	6	6	6	4	6	7	4	7	5	4	7	4	7	6	6	6	6	9	2	5	7	7	7	4	5	9	6	4	2	2	9	7
Pc45	7	7	7	7	7	7	7	7	7	7	7	7	7	7	7	9	7	7	7	7	7	7	7	9	7	3	6	4	9	7	9	7	7	2	4	6	2	3	3	7	7	3	9	2	4	4	2	4
Pc46	6	7	7	7	9	7	3	7	7	7	7	2	7	0	5	3	7	6	7	7	6	7	7	1	7	3	6	2	9	7	9	7	7	2	2	7	2	3	2	7	7	2	9	2	2	3	1	2
Pc48	7	7	3	0	2	3	7	7	7	0	7	7	0	4	6	7	0	7	7	7	7	7	3	3	0	9	9	1	1	3	4	3	3	7	4	5	7	2	0	3	3	9	3	5	2	7	9	7
Pc50	3	3	3	0	2	3	2	0	1	2	3	3	3	0	2	2	2	3	3	3	7	7	3	2	2	1	2	1	2	3	2	3	3	2	1	2	2	0	3	3	2	9	3	2	2	0	6	9
Pc51	4	2	4	7	6	7	3	3	2	7	0	3	3	2	2	2	3	4	3	2	3	3	7	6	7	7	6	2	7	7	7	4	7	6	2	7	6	6	5	7	7	6	7	2	3	6	9	6
Pc52	3	3	3	3	3	3	3	3	3	2	4	5	0	3	2	3	3	4	4	3	5	4	3	3	2	9	9	2	7	2	2	3	3	9	2	5	9	3	3	3	1	9	3	5	4	9	9	9
Pc53	7	4	7	6	7	7	7	7	5	5	7	7	7	7	7	9	6	6	6	7	6	7	7	6	7	7	9	9	7	3	5	6	5	7	7	7	7	7	7	7	6	9	5	7	7	7	9	9
Pc54	7	7	7	7	7	7	7	7	7	7	7	7	7	7	7	7	6	7	7	7	7	7	7	7	9	6	9	9	9	7	9	7	7	2	7	7	2	7	4	9	7	4	9	9	7	2	6	2
Pc55	3	3	3	3	3	3	3	2	4	4	3	3	4	3	2	2	3	6	5	4	3	3	3	7	2	7	7	2	3	3	3	3	3	7	2	2	7	7	7	3	2	9	2	5	2	7	9	9
Pc56	4	4	4	4	4	5	4	4	4	4	3	3	3	3	2	3	4	4	4	3	5	6	6	6	4	5	6	7	6	5	4	5	5	7	6	3	7	6	4	5	3	7	6	6	6	7	9	9
Pc57	7	7	7	7	7	7	3	7	7	7	5	3	7	7	2	3	4	7	7	7	6	6	7	9	7	3	7	2	7	7	7	7	7	7	2	7	9	3	2	6	7	9	6	0	3	9	9	9
Pc58	3	0	3	0	3	3	3	0	1	1	0	0	0	7	1	2	3	3	0	3	0	0	0	3	0	3	2	3	1	0	2	3	0	2	2	0	3	3	3	3	1	5	3	2	2	2	2	5
Pc59	3	3	3	0	3	3	3	3	2	1	3	2	3	3	1	2	3	3	3	3	3	3	3	2	2	9	6	4	2	0	2	4	3	7	2	2	6	3	5	3	2	5	3	2	4	3	5	3
Pc60	5	7	5	3	5	6	7	7	6	6	7	5	5	7	5	6	6	7	6	7	7	7	4	6	3	6	5	4	7	3	5	4	5	3	3	3	3	5	3	6	4	6	6	3	3	3	6	9
Pc61	0	0	3	0	3	3	0	0	2	7	2	3	7	6	2	2	0	4	0	0	0	7	7	7	2	7	7	1	0	3	3	7	0	9	2	2	9	5	3	6	2	9	7	5	3	7	9	7
Pc62	3	3	3	7	5	6	6	3	4	7	4	4	4	2	6	5	3	3	3	3	3	3	6	3	7	3	4	4	7	7	7	6	7	3	2	7	3	2	3	7	7	2	6	2	3	3	2	3
Pc63	0	0	3	0	0	0	3	0	2	6	3	2	0	0	2	3	2	3	3	3	3	3	3	2	0	3	3	2	1	0	2	2	3	3	2	0	3	6	5	3	3	3	3	2	2	3	2	3
Pc64	3	3	4	7	5	7	7	5	4	7	7	7	7	0	7	9	6	3	3	5	3	5	7	4	7	3	2	2	9	7	9	7	9	2	3	7	2	6	3	9	9	2	9	4	3	3	2	3
Pc67	7	6	5	3	4	7	5	5	6	6	7	7	5	7	5	6	5	6	6	7	6	6	5	7	5	7	7	9	6	5	6	7	5	7	6	5	9	7	7	6	6	9	6	7	7	6	9	7
Pc68	2	0	0	0	0	0	0	0	0	0	3	2	0	0	1	1	0	3	3	0	3	0	0	7	0	7	9	0	1	0	2	2	3	7	2	0	9	0	0	3	1	9	0	5	2	7	9	7
Pc70	4	5	3	3	4	3	4	5	5	0	0	3	5	4	2	5	3	6	6	7	5	3	3	7	0	9	7	2	2	3	3	2	3	7	4	0	9	7	7	3	2	9	2	4	4	7	9	9
Pc71	3	3	3	3	3	3	3	4	5	6	3	3	2	2	2	3	4	4	4	6	3	3	3	6	2	9	7	3	2	2	3	3	3	9	5	2	9	7	7	3	1	9	3	4	2	7	9	9
Pc91	0	0	0	0	0	0	0	0	0	1	0	0	3	0	0	2	0	0	0	0	0	0	0	7	0	1	5	0	0	0	2	0	3	7	0	0	9	0	0	0	0	0	0	0	2	7	9	0
Pc94	3	3	3	3	3	0	3	3	3	5	6	2	0	2	3	3	3	6	4	3	0	3	0	2	0	1	2	3	1	0	3	3	3	2	3	2	3	3	2	3	2	2	0	2	3	7	0	7
Pc96	3	0	2	0	3	0	3	0	2	4	4	0	4	6	5	5	3	3	3	3	4	3	0	6	3	9	9	9	9	0	2	3	3	7	9	0	9	7	7	3	2	9	0	7	7	7	9	9
Marvelous	7	7	7	7	7	7	7	7	7	7	7	7	7	7	7	9	7	7	7	7	7	7	7	9	9	9	9	9	9	7	9	7	7	9	9	7	9	7	7	9	9	9	9	9	7	7	9	7
H548	7	7	7	7	7	7	7	9	7	7	7	7	9	7	7	7	7	7	7	7	7	7	7	9	7	9	9	9	9	7	7	6	7	7	7	7	9	7	7	6	7	7	7	7	7	7	9	7
IA.B605Xsel.	7	7	7	7	7	7	7	9	7	7	7	7	7	7	7	9	6	7	7	7	7	7	7	7	7	5	6	6	7	7	7	7	7	2	3	7	3	7	3	7	7	2	6	4	4	4	6	2
WIX4361.9	3	3	3	0	3	3	3	3	2	2	0	3	3	3	2	2	3	3	0	3	3	3	3	2	2	7	5	3	3	3	3	3	3	6	2	2	6	3	5	3	2	5	3	2	3	3	5	3
TAM.O.405	3	0	0	0	0	0	3	0	2	0	0	3	0	3	2	2	2	2	0	3	0	0	3	1	2	0	6	0	0	0	2	2	3	7	0	0	9	3	3	0	0	3	0	1	4	0	3	3
Belle	0	0	0	0	0	0	3	0	1	2	0	0	0	0	4	2	0	2	0	0	0	3	0	1	0	0	1	1	2	0	0	0	0	7	5	4	9	2	0	0	2	3	0	0	0	2	6	2
Hifi	0	0	0	0	0	0	3	0	1	0	3	3	0	3	0	1	0	0	0	0	0	0	0	7	0	1	1	1	0	0	0	0	3	9	2	0	9	3	3	3	2	2	0	0	2	7	9	0
Leggett	0	0	0	0	0	0	0	0	1	2	0	0	0	2	0	0	0	0	0	0	0	0	0	0	0	0	1	0	0	2	0	0	0	2	0	0	2	0	0	0	2	2	0	0	4	7	2	9
Stainless	0	0	0	0	0	0	0	0	2	2	3	3	0	2	2	2	0	2	0	0	2	0	0	1	0	0	0	1	0	0	2	0	0	9	2	2	9	2	0	3	2	2	0	2	0	2	6	3
Swan	7	9	7	7	7	7	7	7	7	7	7	7	9	7	9	9	9	7	9	9	7	7	7	9	7	9	9	9	9	7	7	7	7	7	7	7	7	7	7	7	7	9	7	9	7	9	9	7
Ukraine	7	9	9	7	7	7	7	7	9	7	9	7	9	9	9	7	9	7	9	9	7	7	7	9	9	9	9	9	9	7	7	9	7	7	7	7	7	7	7	7	7	7	7	9	7	9	9	9
Santa.Fe	7	9	9	7	7	7	7	7	7	7	7	7	4	9	9	7	7	7	9	9	7	7	7	9	9	7	7	7	9	9	9	7	9	7	6	7	7	7	7	7	7	7	7	6	6	9	9	7
Trispernia	9	9	7	7	7	7	7	7	7	7	7	7	7	9	9	7	9	9	9	9	7	7	7	9	7	6	6	7	7	9	9	7	9	7	6	9	7	7	7	9	7	7	9	7	7	7	9	7
Saia	2	2	0	3	3	4	0	4	2	3	2	0	1	2	2	2	0	4	2	2	4	5	3	2	3	7	6	2	5	2	2	2	3	3	3	2	6	3	3	3	3	3	3	2	3	2	2	3
Cleanleaf	1	6	2	3	3	0	0	0	3	3	1	3	1	2	1	3	1	1	2	1	3	3	0	1	2	6	7	2	1	1	0	1	2	9	2	0	9	0	0	0	0	7	2	3	3	6	6	7
Barcoo	2	0	0	2	3	0	0	0	0	3	3	3	3	2	2	3	3	0	1	0	2	0	0	2	2	2	2	2	1	1	3	1	2	3	3	1	3	0	2	0	0	4	2	2	3	2	2	3
Volta	2	4	0	2	2	0	0	0	0	3	1	0	1	2	1	3	0	0	1	1	3	3	2	2	2	1	2	2	1	1	3	2	2	7	0	1	9	0	0	0	2	3	1	2	3	7	4	3
Gwydir	2	4	3	3	3	3	3	3	3	3	3	3	3	2	3	3	3	3	2	2	3	3	3	7	3	3	3	2	5	2	3	3	3	7	3	3	7	3	3	3	3	5	2	3	3	9	9	7
Warrego	3	4	2	3	3	3	0	3	0	3	1	3	1	3	1	3	3	3	3	2	3	3	3	7	3	3	4	2	1	3	3	2	3	9	3	1	7	3	3	2	3	7	2	3	3	7	9	7
Culgoa	3	3	3	2	3	3	2	3	3	3	3	2	3	2	3	3	3	2	2	2	2	3	3	2	2	3	3	3	1	3	3	2	3	7	3	2	7	3	3	2	3	7	3	3	3	3	5	7
Bondvic	7	9	7	7	7	7	7	7	9	9	7	7	7	9	7	7	9	9	9	9	7	7	7	9	7	7	6	6	9	9	9	9	7	7	6	9	7	7	7	7	7	7	9	6	5	7	9	7
X716	3	3	3	6	4	7	3	3	3	5	2	3	1	3	3	2	3	3	3	3	5	3	5	6	7	7	6	3	7	7	4	5	4	7	3	2	7	6	7	6	5	7	5	3	3	9	9	7
X534	3	4	3	6	5	7	3	6	4	6	2	2	1	2	3	2	3	6	3	5	3	3	6	6	6	7	7	3	6	7	4	6	7	7	3	7	7	6	7	7	6	7	5	3	3	9	9	7
Bettong	2	2	2	6	3	0	3	3	3	4	3	3	1	2	2	2	2	2	2	2	7	6	0	2	5	2	2	1	5	6	6	7	7	0	0	9	0	3	3	6	3	3	5	2	3	1	2	3
Genie	2	4	0	3	2	3	0	3	3	3	2	3	3	2	2	3	3	1	2	2	3	3	3	7	3	3	6	2	5	2	3	2	3	7	2	2	9	0	5	2	0	7	3	2	3	6	9	7
Landhafer	9	9	9	7	7	7	7	9	9	9	9	6	6	9	9	9	9	9	9	9	7	6	9	9	7	9	9	7	9	9	9	9	7	7	5	9	9	9	9	9	7	7	9	7	4	9	9	7
